# The genome of *Peronospora belbahrii* reveals high heterozygosity, a low number of canonical effectors and CT-rich promoters

**DOI:** 10.1101/721027

**Authors:** Marco Thines, Rahul Sharma, Sander Y. A. Rodenburg, Anna Gogleva, Howard S. Judelson, Xiaojuan Xia, Johan van den Hoogen, Miloslav Kitner, Joël Klein, Manon Neilen, Dick de Ridder, Michael F. Seidl, Guido Van den Ackerveken, Francine Govers, Sebastian Schornack, David J. Studholme

## Abstract

Along with *Plasmopara destructor, Peronosopora belbahrii* has arguably been the economically most important newly emerging downy mildew pathogen of the past two decades. Originating from Africa, it has started devastating basil production throughout the world, most likely due to the distribution of infested seed material. Here we present the genome of this pathogen and results from comparisons of its genomic features to other oomycetes. The assembly of the nuclear genome was ca. 35.4 Mbp in length, with an N50 scaffold length of ca. 248 kbp and an L50 scaffold count of 46. The circular mitochondrial genome consisted of ca. 40.1 kbp. From the repeat-masked genome 9049 protein-coding genes were predicted, out of which 335 were predicted to have extracellular functions, representing the smallest secretome so far found in peronosporalean oomycetes. About 16 % of the genome consists of repetitive sequences, and based on simple sequence repeat regions, we provide a set of microsatellites that could be used for population genetic studies of *Pe. belbahrii. Peronospora belbahrii* has undergone a high degree of convergent evolution, reflecting its obligate biotrophic lifestyle. Features of its secretome, signalling networks, and promoters are presented, and some patterns are hypothesised to reflect the high degree of host specificity in *Peronospora* species. In addition, we suggest the presence of additional virulence factors apart from classical effector classes that are promising candidates for future functional studies.
