## Supplementary material for "The genome of *Peronospora belbahrii* reveals high heterozygosity, a low number of canonical effectors and CT-rich promoters": All 19 supplementary files: Supplementary_Table_8_Downy_mildew_specific_PSEPs.xlsx

### Sheet: new table
Supplementary Table 8. Downy mildew exclusive families of secreted proteins along with their annotation.
	Species	protein	total	Pfam annotation	curation schornack	Best hit NCBI nr database (Blastp)*	Top hit taxonomy	e- value	Signal peptide	Notes
group 467	P. belbarhii	PBEL_07697.2	5		hypothetical	ETL93919.1	Phytophthora parasitica	2e-98	no
	P. tabacina 1	Ptab1_002912.1
	P. tabacina 1	Ptab1_007617.1
	P. tabacina 2	Ptab2_008209.1
	Pl. halstedii	Phal13400
group 537	P. belbarhii	PBEL_01826.1	4	E3 ubiquitin-protein ligase HERC4	-	KUF83743	Phytophthora nicotianae	1.43E-161	no
	P. tabacina 1	Ptab1_013036.1
	P. tabacina 1	Ptab1_002325.1
	P. tabacina 1	Ptab1_038859.1
group 817	P. belbarhii	PBEL_06518.2	3		hypothetical	PITG_16835*	Albugo candida	1.58e-36	no
	Hp. arabidopsidis	HpaP811115
	Pl. halstedii	Phal10917
group 819	P. belbarhii	PBEL_01069.2	3	Cytoskeletal-regulatory complex EF hand (PF12763)	-	CEG35884	Plasmopara halstedii	0	no
	P. tabacina 1	Ptab1_020518.1		Regulator of chromosome condensation (RCC1) repeat (PF00415)
	P. tabacina 2	Ptab2_001865.1
group 1207	P. belbarhii	PBEL_03493	2	ATP synthase (E/31 kDa) subunit PF01991 830 623'	hypothetical	ETO73439.1	Phytophthora parasitica	0	no	Proteins with PF1991 domain are ussualy not secreted
	Hp. arabidopsidis	HpaP806627
group1209	P. belbarhii	PBEL_08550	2	Eukaryotic protein of unknown function (DUF953) PF06110 394 319	hypothetical	ETM37036.1	Phytophthora parasitica	0	no
	Hp. arabidopsidis	HpaP810513
group 1211	P. belbarhii	PBEL_00490	2	Peptidase S24-like PF00717 77 26'	protease	XP_002896256.1	Phytophthora infestans T30-4	5e-93	no
	Hp. arabidopsidis	HpaP811649
group 1221	P. belbarhii	PBEL_04389.2	2	bZIP_2 (PF07716)	hypothetical	ETP48820.1	Phytophthora parasitica	0	no
	P. tabacina 2	Ptab2_020309.1
group 538	P. belbarhii	Pbel_08461	4	'Eukaryotic aspartyl protease PF00026 404 34'	protease	ETI42122.1	Phytophthora parasitica P1569	0	yes
	P. tabacina 1	Ptab1_011890.1
	P. tabacina 1	Ptab1_025804.1
	P. tabacina 2	Ptab2_002370.1
group 601	P. belbarhii	PBEL_02077	4	'Elicitin PF00964 112 41'	Elicitin	ETK92017.1	Phytophthora parasitica*	3e-27	yes
	P. tabacina 1	Ptab1_000012.1
	P. tabacina 2	Ptab2_025006.1
	Pl. halstedii	Phal12416
group 1227	P. belbarhii	PBEL_06885	2	'RINT-1 / TIP-1 family PF04437 878 237'	hypothetical	ETI55505.1	Phytophthora parasitica P1569	0	yes
	Pl. halstedii	Phal08487		IPR007528
group 1225	P. belbarhii	PBEL_06664	2	Cation Difussion Facilitator (CDF) family		KUF89155	Phytophthora nicotianae	0	yes	sticks in membrane
	Pl. halstedii	Phal070222
group 1221	P. belbarhii	PBEL_04389.2	2	bZIP_2 (PF07716)	hypothetical
	P. tabacina 2	Ptab2_020309.1
						*first hit that is not in the group
