## Supplementary material for "The genome of *Peronospora belbahrii* reveals high heterozygosity, a low number of canonical effectors and CT-rich promoters": All 19 supplementary files: Supplementary_Table_9_general_SSR statistics.xlsx

### Sheet: Supplementary File mk2
Supplementary Table 9. Summary statistics for simple sequence repeats of various oomycetes and fungi.Summary statistics for simple sequence repeats of various oomycetes and fungi	Basic statistics of number, total lenght and proportion of highly repetitive motives (minimum of five copies of mono- to hexa- nucleotide motives in SSR array) in analysed genomes.
	Results of separate analysis for mono-hexanucleotide and di-hexanucleotide motives are provided. LRM, lenght of highly repetitive motives (calculated as the sum of the lenght of particular SSR array)
	Peronospora belbahrii		% of SSRs	% of SSRs	Albugo candida		% of SSRs	% of SSRs	Albugo laibachii		% of SSRs	% of SSRs	Hyaloperonospora arabidopsidis		% of SSRs	% of SSRs	Peronospora tabacina		% of SSRs	% of SSRs
SSR array	number	LRM (bp)	(1-6nt)	(2-6nt)	number	LRM (bp)	(1-6nt)	(2-6nt)	number	LRM (bp)	(1-6nt)	(2-6nt)	number	LRM (bp)	(1-6nt)	(2-6nt)	number	LRM (bp)	(1-6nt)	(2-6nt)
mono-nucleotides	242	2563	7.40773	-	656	7799	49.853	-	738	8972	52.0387	-	994	10831	14.0107	-	894	9877	20.5023	-
di-nucleotides	1303	15439	44.6227	48.1927	523	5591	35.7389	71.2683	510	5684	32.9679	68.7387	3270	39668	51.3136	51.3136	1602	19916	41.3409	52.0027
tri-nucleotides	824	14737	42.5937	46.0014	66	1122	7.17208	14.3021	76	1400	8.12018	16.9307	883	15375	19.8888	19.8888	660	12324	25.5817	32.1792
tetra-nucleotides	77	1741	5.03194	5.43451	3	70	0.447456	0.892288	2	42	0.243605	0.507921	216	10958	14.175	14.175	176	5470	11.3544	14.2827
penta-nucleotides	3	82	0.237001	0.255962	1	33	0.210943	0.42065	2	62	0.359608	0.749788	6	233	0.301404	0.301404	6	169	0.350804	0.441276
hexa-nucleotides	1	37	0.10694	0.115495	21	1029	6.5776	13.1166	25	1081	6.26994	13.0729	6	240	0.310459	0.310459	11	419	0.869746	1.09405
Genome (bp)	35394047				34452595				32766811				78897814				63115173
No. of SSRs	2450				1270				1353				5375				3349
Relative abundance (No./Mb)	69.2207				36.8622				41.2918				68.1261				53.0617
Relative density (bp/Mb)	977.537				454.073				526.173				979.812				763.287
Total lenght of SSRs (bp)		34599				15644				17241				77305				48175
Genome content of SSRs(%)			0.0977537	0.0905124			0.0454073	0.0227704			0.0526173	0.0252359			0.0979812	0.0979812			0.0763287	0.0606795
	Plasmopara halstedii		% of SSRs	% of SSRs	Phytophthora agathidicida		% of SSRs	% of SSRs	Phytophthora capsici		% of SSRs	% of SSRs	Phytophthora cinnamomi		% of SSRs	% of SSRs	Phytophthora fragariae		% of SSRs	% of SSRs
SSR array	number	LRM (bp)	(1-6nt)	(2-6nt)	number	LRM (bp)	(1-6nt)	(2-6nt)	number	LRM (bp)	(1-6nt)	(2-6nt)	number	LRM (bp)	(1-6nt)	(2-6nt)	number	LRM (bp)	(1-6nt)	(2-6nt)
mono-nucleotides	730	7735	23.535	-	1008	12960	26.8724	-	1775	21598	41.08	-	2111	25856	28.8436	-	1393	14895	21.7531	-
di-nucleotides	1464	16091	48.9594	48.9594	1171	14731	30.5445	41.7687	1348	16713	31.79	53.9477	2318	29306	32.6923	45.9443	2647	30728	44.8761	57.3519
tri-nucleotides	134	2327	7.08027	7.08027	1021	18473	38.3035	52.3789	551	10234	19.46	33.0342	1660	30462	33.9818	47.7566	1151	19636	28.677	36.6494
tetra-nucleotides	30	1206	3.66945	3.66945	43	1180	2.44671	3.34581	51	3299	6.27	10.6488	61	1706	1.90313	2.67457	81	2489	3.63501	4.64556
penta-nucleotides	103	4758	14.477	14.477	3	109	0.22601	0.309062	8	208	0.4	0.671401	17	564	0.629169	0.884207	6	182	0.265798	0.339692
hexa-nucleotides	16	749	2.27895	2.27895	18	775	1.60695	2.19746	9	526	1	1.69787	42	1748	1.94998	2.74041	14	543	0.793013	1.01348
Genome (bp)	75321785				37238500				64000000				53691444				73680000
No. of SSRs	2478				3264				3742				6209				5292
Relative abundance (No./Mb)	32.8988				34.1045				21.1406				100.109				45.4533
Relative density (bp/Mb)	436.341				1295.11				821.531				1669.58				929.33
Total lenght of SSRs (bp)		32866				48228				52578				89642				68473
Genome content of SSRs(%)			0.0436467	0.03			0.129511	0.0947084			0.0821531	0.0484062			0.166958	0.118801			0.092933	0.0727172
	Phytophthora infestans		% of SSRs	% of SSRs	Phytophthora kernoviae		% of SSRs	% of SSRs	Phytophthora lateralis		% of SSRs	% of SSRs	Phytophthora multivora		% of SSRs	% of SSRs	Phytophthora pluviatilis		% of SSRs	% of SSRs
SSR array	number	LRM (bp)	(1-6nt)	(2-6nt)	number	LRM (bp)	(1-6nt)	(2-6nt)	number	LRM (bp)	(1-6nt)	(2-6nt)	number	LRM (bp)	(1-6nt)	(2-6nt)	number	LRM (bp)	(1-6nt)	(2-6nt)
mono-nucleotides	7465	82420	43.67	-	1006	13438	29.4106	-	2054	28393	51.6114	-	2258	27445	48.4329	-	3052	39019	42.23	-
di-nucleotides	4932	70634	37.43	66.4515	1389	17226	37.7011	53.409	1350	17093	31.0708	64.2111	1078	14397	25.4068	49.2694	2278	28345	30.684	53.1223
tri-nucleotides	1490	26262	13.92	24.7069	634	11457	25.075	35.5223	528	7644	13.8949	28.7153	634	11701	20.6491	40.0431	1282	22756	24.6338	42.6478
tetra-nucleotides	259	7803	4.13	7.34096	37	986	2.15797	3.05708	41	1481	2.69209	5.56349	51	1947	3.43592	6.66302	40	1039	1.12474	1.94722
penta-nucleotides	10	375	0.2	0.352795	9	345	0.755072	1.06967	5	140	0.254485	0.52592	5	161	0.284121	0.550974	9	305	0.330169	0.571611
hexa-nucleotides	29	1220	0.65	1.14776	48	2239	4.90031	6.94199	7	262	0.476251	0.984222	24	1015	1.7912	3.47353	21	931	1.01	1.74
Genome (bp)	228543505				37413357				43172449				40062232				53621061
No. of SSRs	14185				3123				3985				4050				6692
Relative abundance (No./Mb)	62.067				33.9451				31.3394				134.166				62.4568
Relative density (bp/Mb)	825.725				1221.25				1274.26				1414.45				1723.11
Total lenght of SSRs (bp)		188714				45691				55013				56666				92395
Genome content of SSRs(%)			0.0825725	0.0465093			0.122125	0.0862072			0.127426	0.0616597			0.141445	0.072939			0.172277	0.0995094
	Phytophthora ramorum		% of SSRs	% of SSRs	Phytophthora sojae		% of SSRs	% of SSRs	Phytophthora taxon Totara		% of SSRs	% of SSRs	Phytopythium vexans		% of SSRs	% of SSRs	Pythium aphanidermatum		% of SSRs	% of SSRs
SSR array	number	LRM (bp)	(1-6nt)	(2-6nt)	number	LRM (bp)	(1-6nt)	(2-6nt)	number	LRM (bp)	(1-6nt)	(2-6nt)	number	LRM (bp)	(1-6nt)	(2-6nt)	number	LRM (bp)	(1-6nt)	(2-6nt)
mono-nucleotides	1982	25757	38.6179	-	2634	31953	26.06	-	3016	41396	47.9181	-	180	1955	3.4436	-	315	3589	10.47	-
di-nucleotides	1739	21846	32.7541	53.361	3121	40247	32.83	44.3963	1859	22338	25.8575	49.6477	2444	29611	52.1578	54.0179	1212	14756	43.0468	48.0808
tri-nucleotides	823	14519	21.7686	35.4641	2144	38987	31.8	43.0064	978	17388	20.1276	38.646	1241	22209	39.1196	40.5148	748	14005	40.8559	45.6338
tetra-nucleotides	80	2978	4.46497	7.27406	171	6308	5.14	6.95833	56	1368	1.58353	3.04047	69	1668	2.93807	3.04285	14	323	0.942268	1.05246
penta-nucleotides	14	517	0.775147	1.26282	59	2371	1.93	2.61544	11	388	0.449131	0.862356	11	313	0.551328	0.570991	7	256	0.746813	0.834148
hexa-nucleotides	23	1080	1.61926	2.63801	53	2741	2.24	3.02358	69	3511	4.06417	7.80344	30	1016	1.78961	1.85344	30	1350	3.93827	4.39883
Genome (bp)	66652401				86027303				55580915				33582665				34264356
No. of SSRs	4661				8182				5989				3975				2326
Relative abundance (No./Mb)	69.93				14.7628				24.3429				160.053				97.7401
Relative density (bp/Mb)	1000.67				1425.21				1554.29				1690.52				1000.43
Total lenght of SSRs (bp)		66697				122607				86389				56772				34279
Genome content of SSRs(%)			0.100067	0.0614231			0.142521	0.105378			0.155429	0.0809504			0.169052	0.16323			0.100043	0.0895683
	Pythium arrhenomanes		% of SSRs	% of SSRs	Pythium irregulare		% of SSRs	% of SSRs	Pythium iwayamai		% of SSRs	% of SSRs	Pythium ultimum		% of SSRs	% of SSRs	Saprolegnia parasitica		% of SSRs	% of SSRs
SSR array	number	LRM (bp)	(1-6nt)	(2-6nt)	number	LRM (bp)	(1-6nt)	(2-6nt)	number	LRM (bp)	(1-6nt)	(2-6nt)	number	LRM (bp)	(1-6nt)	(2-6nt)	number	LRM (bp)	(1-6nt)	(2-6nt)
mono-nucleotides	566	6181	7.85168	-	404	4273	2.93536	-	553	5831	6.63292	-	792	8905	7.72025	-	63	743	0.982427	-
di-nucleotides	3795	49218	62.5213	67.8485	6980	91563	62.8996	64.8018	5030	58830	66.9207	71.6748	5629	70991	61.5461	66.6952	1615	17556	23.2133	23.4436
tri-nucleotides	1316	22536	28.6273	31.0666	2308	40703	27.9611	28.8067	1190	19882	22.6163	24.223	1518	26719	23.1642	25.1022	2282	40355	53.3592	53.8886
tetra-nucleotides	24	546	0.69358	0.752678	267	6248	4.29209	4.42189	58	1344	1.52884	1.63745	199	5363	4.64949	5.03847	247	16033	21.1995	21.4099
penta-nucleotides	4	109	0.138462	0.15026	24	672	0.461634	0.475594	3	85	0.0966898	0.103559	65	1774	1.53798	1.66665	3	196	0.25916	0.261731
hexa-nucleotides	4	132	0.167679	0.181966	64	2111	1.45016	1.49402	58	1938	2.20453	2.36114	35	1594	1.38193	1.49754	12	746	0.986394	0.996181
Genome (bp)	42804114				42676619				41664801				44913582				48100000
No. of SSRs	5709				10047				6892				8238				4222
Relative abundance (No./Mb)	133.375				29.7587				32.4735				119.674				69.6258
Relative density (bp/Mb)	1839.12				3411				2109.93				2568.18				1572.33
Total lenght of SSRs (bp)		78722				145570				87910				115346				75629
Genome content of SSRs(%)			0.183912	0.169472			0.3411	0.331088			0.210993	0.196998			0.256818	0.236991			0.157233	0.155688
	Blumeria graminis		% of SSRs	% of SSRs	Blumeria graminis f. sp. tritici		% of SSRs	% of SSRs	Colletotrichum graminifolia		% of SSRs	% of SSRs	Colletotrichum higginsianum		% of SSRs	% of SSRs	Erysiphe pisi		% of SSRs	% of SSRs
SSR array	number	LRM (bp)	(1-6nt)	(2-6nt)	number	LRM (bp)	(1-6nt)	(2-6nt)	number	LRM (bp)	(1-6nt)	(2-6nt)	number	LRM (bp)	(1-6nt)	(2-6nt)	number	LRM (bp)	(1-6nt)	(2-6nt)
mono-nucleotides	5656	83398	46.3564	-	3331	39220	32.7158	-	7593	104049	30.1714	-	5744	74815	25.7133	-	9280	117209	61.0162	-
di-nucleotides	2589	31724	17.6337	32.8719	3620	44792	37.3637	55.5312	9799	145973	42.3282	60.6172	7395	122481	42.0958	56.6667	2718	40396	21.0292	53.9433
tri-nucleotides	1071	26532	14.7477	27.492	778	17999	15.0141	22.3144	3375	70875	20.5518	29.4318	3487	71143	24.4513	32.9148	916	21243	11.0586	28.3671
tetra-nucleotides	330	14890	8.27654	15.4288	166	6152	5.13176	7.62698	586	15439	4.47689	6.41125	518	13760	4.7292	6.36616	265	7075	3.68307	9.44769
penta-nucleotides	223	16593	9.22315	17.1934	111	6950	5.79742	8.61631	144	4374	1.26834	1.81636	143	4216	1.44901	1.95056	63	2492	1.29727	3.32772
hexa-nucleotides	78	6769	3.76252	7.01393	62	4768	3.97728	5.91116	98	4150	1.20339	1.72334	114	4543	1.56139	2.10185	55	3680	1.91572	4.91414
Genome (bp)	87906467				82006883				51644307				49084868				42000000
No. of SSRs	9947				8068				21595				22408				13297
Relative abundance (No./Mb)	113.154				15.4865				26.1984				109.504				79.7381
Relative density (bp/Mb)	2046.56				1461.84				6677.6				5927.65				4573.69
Total lenght of SSRs (bp)		179906				119881				344860				290958				192095
Genome content of SSRs(%)			0.204656	0.109785			0.146184	0.0983588			0.66776	0.466288			0.59	0.44			0.457369	0.1783
	Golovinomyces orontii		% of SSRs	% of SSRs	Puccinia graminis f. sp. tritici		% of SSRs	% of SSRs	Puccinia sorghi		% of SSRs	% of SSRs	Puccinia striiformis		% of SSRs	% of SSRs	Puccinia triticina		% of SSRs	% of SSRs
SSR array	number	LRM (bp)	(1-6nt)	(2-6nt)	number	LRM (bp)	(1-6nt)	(2-6nt)	number	LRM (bp)	(1-6nt)	(2-6nt)	number	LRM (bp)	(1-6nt)	(2-6nt)	number	LRM (bp)	(1-6nt)	(2-6nt)
mono-nucleotides	6483	76953	33.6283	-	22710	284354	58.5583	-	19872	258777	62.0495	-	14952	203737	56.5151	-	15793	193348	50.5172	-
di-nucleotides	3430	44250	19.3372	29.1347	6766	89657	18.4635	44.5529	6562	89061	21.355	56.2709	7156	89172	24.7356	56.8833	7614	98875	25.8337	52.2074
tri-nucleotides	1170	41266	18.0332	27.17	4197	78893	16.2468	39.204	2375	46630	11.1809	29.4619	2985	54600	15.1456	34.8296	2514	48827	12.7573	25.7813
tetra-nucleotides	597	36472	15.9382	24.0135	346	10119	2.08385	5.0284	202	5393	1.29313	3.40743	209	5092	1.41248	3.24822	395	14435	3.77152	7.62188
penta-nucleotides	217	16581	7.24586	10.9171	307	17685	3.64195	8.78815	183	8738	2.0952	5.52088	113	4841	1.34286	3.0881	259	14514	3.79216	7.66359
hexa-nucleotides	121	13312	5.81732	8.76476	100	4883	1.00558	2.42649	143	8450	2.02614	5.33891	69	3058	0.848266	1.95072	167	12738	3.32813	6.72584
Genome (bp)	65000000				88724376				99534058				117391083				126640719
No. of SSRs	12019				34427				29337				25484				26742
Relative abundance (No./Mb)	184.908				14.314				13.5933				45.7871				26.4449
Relative density (bp/Mb)	3520.52				5473.03				4190.01				3070.93				3022.23
Total lenght of SSRs (bp)		228834				485591				417049				360500				382737
Genome content of SSRs(%)			0.352052	0.233663			0.547303	0.226811			0.419001	0.159013			0.307093	0.133539			0.302223	0.149548
