## Supplementary material for "The genome of *Peronospora belbahrii* reveals high heterozygosity, a low number of canonical effectors and CT-rich promoters": All 19 supplementary files: Supplementary_Table_10_detailed_SSR_statistics.xlsx

### Sheet: Supplementary File mk3
Supplementary Table 10. Detailed statistics for simple sequence repeats of various oomycetes and fungi.	Results comparing the total numbers of discovered repeats for each array type (di, tri, tetra, penta or hexa);
	examples of SSR arrays with the highest number of copies of particular array at given locus are shown.
	Pe. belbahrii						Al. candida						Al. laibachii						Hy. arabidopsidis						Pe. tabacina
number of copies/array	mono	di	tri	tetra	penta	hexa	mono	di	tri	tetra	penta	hexa	mono	di	tri	tetra	penta	hexa	mono	di	tri	tetra	penta	hexa	mono	di	tri	tetra	penta	hexa
5	na	777	347	51	2	0	na	447	37	1	0	4	na	426	44	2	0	7	na	2178	441	89	2	1	na	935	282	80	3	5
6	na	281	286	20	1	1	na	54	22	2	0	4	na	43	11	0	2	8	na	549	302	41	0	1	na	317	194	43	2	3
7	na	142	106	5	0	0	na	14	4	0	1	3	na	10	9	0	0	1	na	237	78	12	1	4	na	142	92	18	1	1
8	na	64	59	0	0	0	na	4	1	0	0	0	na	9	5	0	0	3	na	109	35	8	1	0	na	68	40	5	0	1
9	na	21	15	0	0	0	na	2	0	0	0	2	na	13	2	0	0	0	na	57	18	5	0	0	na	49	22	4	0	1
10	165	9	7	0	0	0	352	0	1	0	0	3	308	3	2	0	0	4	572	27	2	3	0	0	512	36	10	1	0	0
11	47	6	4	0	0	0	115	2	1	0	0	5	158	1	0	0	0	1	224	55	1	6	2	0	200	19	6	3	0	0
12	14	1	0	0	0	0	48	0	0	0	0	0	97	1	2	0	0	1	99	11	1	3	0	0	85	10	1	0	0	0
13	6	2	0	1	0	0	29	0	0	0	0	0	49	0	0	0	0	0	52	11	2	3	0	0	36	6	5	2	0	0
14	7	0	0	0	0	0	24	0	0	0	0	0	43	0	0	0	0	0	12	7	2	1	0	0	16	6	2	1	0	0
15	0	0	0	0	0	0	27	0	0	0	0	0	24	0	1	0	0	0	15	8	1	0	0	0	13	6	1	1	0	0
16+	3	0	0	0	0	0	61	0	0	0	0	0	59	4	0	0	0	0	20	21	0	45	0	0	32	8	5	18	0	0
SUM	242	1303	824	77	3	1	656	523	66	3	1	21	738	510	76	2	2	25	994	3270	883	216	6	6	894	1602	660	176	6	11
SSR array with HNC	(A)18, (C)18	(AG)13	(AAT)11	(ACAT)13	(AGCTC)6	(AACAAT)6	(A)50	(AT)11	(AAG)11	(ACAG)6	(ACAGC)7	(AAGAGG)11	(C)110	(AG)18	(AGG)15	(AAAT)5	(ACAGC)7	(AAGTAG)12	(A)36	(AC)102	(AAT)15	(ACAT)118	(AAGAC)11	(ACGATG)7	(A)39	(AT)34	(AAG)19	(ACTC)29	(AAAGC)7	(AACAGC)9
	Pl. halstedii						Ph. agathidicida						Ph. capsici						Ph. cinnamomi						Ph. fragariae
number of copies/array	mono	di	tri	tetra	penta	hexa	mono	di	tri	tetra	penta	hexa	mono	di	tri	tetra	penta	hexa	mono	di	tri	tetra	penta	hexa	mono	di	tri	tetra	penta	hexa
5	na	1167	77	5	16	3	na	704	471	25	2	5	na	975	265	12	7	6	na	1481	744	28	9	12	na	1800	638	37	2	5
6	na	177	35	6	9	1	na	201	316	7	0	2	na	184	179	10	1	0	na	351	535	15	4	14	na	452	350	18	3	4
7	na	66	14	2	10	3	na	103	131	4	0	4	na	72	47	2	0	0	na	174	186	7	0	6	na	210	115	7	0	1
8	na	26	2	0	4	3	na	57	38	1	0	1	na	46	28	2	0	1	na	99	81	3	1	3	na	97	31	5	1	3
9	na	14	2	1	7	2	na	33	30	1	0	5	na	17	11	4	0	0	na	65	39	0	0	5	na	33	6	2	0	0
10	497	4	2	0	6	3	425	18	11	0	0	1	668	8	7	1	0	0	859	33	27	2	0	0	806	20	5	2	0	1
11	142	1	1	3	31	1	188	18	7	0	1	0	373	12	5	4	0	0	414	20	14	0	1	1	370	19	3	1	0	0
12	43	1	0	1	12	0	109	11	10	0	0	0	187	6	1	2	0	0	225	16	8	0	2	0	124	3	1	0	0	0
13	21	5	0	3	8	0	43	5	2	1	0	0	149	4	0	0	0	0	153	17	8	0	0	0	50	7	0	1	0	0
14	16	1	0	5	0	0	48	2	3	1	0	0	115	3	0	0	0	1	111	17	7	3	0	1	28	2	0	4	0	0
15	5	0	0	4	0	0	19	5	2	1	0	0	77	2	0	0	0	0	77	8	2	1	0	0	11	1	1	0	0	0
16+	6	2	1	0	0	0	176	14	0	2	0	0	206	19	8	14	0	1	272	37	9	2	0	0	4	3	1	4	0	0
SUM	730	1464	134	30	103	16	1008	1171	1021	43	3	18	1775	1348	551	51	8	9	2111	2318	1660	61	17	42	1393	2647	1151	81	6	14
SSR array with HNC	(A)24	(AG)22	(ACT)20	(AAGT)15	(AAGAG)13	(AACATG)11	(C) 38	(AC)28	(AAC)15	(ACTC)19	(ACAGC)11	(AACAGC)10	(A)47	(AC)82	(ACT)57	(AAGT)86	(AATAC)6	(ACCATG)34	(A)54	(AG)28	(AAG)19	(AACT)26	(ACCT)12	(AAATGC)14	(C)20	(AG)19	(ACT)17	(AGAT)34	(AATAT)8	(AGCCTC)10
	Ph. infestans						Ph. kernovieae						Ph. lateralis						Ph. multivora						Ph. pluviatilis
number of copies/array	mono	di	tri	tetra	penta	hexa	mono	di	tri	tetra	penta	hexa	mono	di	tri	tetra	penta	hexa	mono	di	tri	tetra	penta	hexa	mono	di	tri	tetra	penta	hexa
5	na	3057	753	55	4	9	na	895	284	19	3	12	na	873	276	14	3	4	na	620	292	15	1	11	na	1349	646	16	3	4
6	na	733	473	103	4	9	na	205	212	7	3	14	na	196	166	7	1	0	na	187	191	8	2	5	na	409	386	11	1	10
7	na	435	145	40	1	2	na	99	70	5	0	5	na	114	48	2	1	2	na	78	69	3	0	1	na	213	135	4	4	0
8	na	221	46	12	0	3	na	54	26	1	0	4	na	51	14	1	0	0	na	52	37	2	2	2	na	107	52	4	0	2
9	na	113	34	11	0	2	na	46	21	1	0	4	na	32	12	1	0	1	na	34	15	2	0	1	na	63	29	2	1	2
10	3817	70	13	8	0	1	399	23	10	1	1	0	640	14	6	0	0	0	892	25	7	0	0	3	1064	46	14	2	0	0
11	1763	41	7	8	0	2	180	20	5	0	1	1	365	12	3	0	0	0	468	22	5	2	0	0	653	38	9	1	0	1
12	891	36	9	4	0	0	102	14	0	1	0	0	194	10	0	1	0	0	251	14	5	1	0	0	339	15	7	0	0	0
13	482	22	3	2	0	1	43	7	2	1	0	1	131	6	0	2	0	0	165	8	3	1	0	0	223	9	0	0	0	0
14	217	20	4	4	0	0	34	10	1	0	0	5	106	5	0	9	0	0	126	10	3	11	0	0	138	8	1	0	0	1
15	139	20	1	1	0	0	17	4	2	0	1	2	85	6	1	3	0	0	94	4	2	1	0	0	94	4	0	0	0	1
16+	156	164	2	11	1	0	231	12	1	1	0	0	533	31	2	1	0	0	262	24	5	5	0	1	541	17	3	0	0	0
SUM	7465	4932	1490	259	10	29	1006	1389	634	37	9	48	2054	1350	528	41	5	7	2258	1078	634	51	5	24	3052	2278	1282	40	9	21
SSR array with HNC	(A)53	(AT)497	(ACT)26	(AGAT)47	(AAGGT)23	(ACACGT)13	(C)51	(AG)25	(ACG)17	(AGAT)19	(ACAGC)15	(ATCGCC)15	(C)56	(AG)29	(AGC)19	(ACCT)16	(AAGCC)7	(AACGCC)9	(C)38	(AG)39	(AGG)18	(AGAT)24	(AATAC)8	(AACAGC)19	(C)41	(AC)27	(AGC)18	(ACTG)11	(AAACC)9	(ATCGGC)15
	Ph. ramorum						Ph. sojae						Ph. taxon Totara						Py. vexans						Py. aphanidermatum
number of copies/array	mono	di	tri	tetra	penta	hexa	mono	di	tri	tetra	penta	hexa	mono	di	tri	tetra	penta	hexa	mono	di	tri	tetra	penta	hexa	mono	di	tri	tetra	penta	hexa
5	na	1181	398	19	3	7	na	2132	1031	62	20	19	na	1161	476	25	3	12	na	1652	573	33	5	13	na	802	318	8	3	11
6	na	241	264	22	6	6	na	471	671	50	10	10	na	332	327	17	3	13	na	383	400	17	4	17	na	178	238	4	2	5
7	na	121	96	18	1	2	na	176	214	17	8	5	na	162	86	8	3	9	na	135	132	13	2	0	na	101	89	2	1	4
8	na	54	41	3	1	4	na	102	93	5	4	4	na	102	43	2	0	4	na	77	77	5	0	0	na	44	43	0	0	2
9	na	39	10	4	2	0	na	41	54	11	2	3	na	39	14	4	0	10	na	58	26	1	0	0	na	27	28	0	0	2
10	521	18	6	1	0	0	878	32	17	2	5	6	841	29	9	0	0	8	102	39	19	0	0	0	137	22	9	0	0	2
11	335	15	3	4	0	0	534	23	20	3	2	1	572	13	7	0	1	3	38	21	11	0	0	0	72	11	5	0	0	1
12	268	15	2	2	0	0	345	22	12	1	3	0	398	10	6	0	0	4	17	17	3	0	0	0	45	6	2	0	0	0
13	204	11	0	1	0	0	278	12	5	6	0	0	224	6	4	0	1	0	12	11	0	0	0	0	26	4	5	0	0	1
14	163	6	1	0	0	2	176	11	2	1	2	0	154	1	2	0	0	1	8	13	0	0	0	0	14	6	4	0	0	0
15	118	6	1	0	0	1	151	8	7	1	0	1	106	2	2	0	0	1	3	25	0	0	0	0	7	1	1	0	0	0
16+	373	32	1	6	1	1	272	91	18	12	3	4	721	2	2	0	0	4	0	13	0	0	0	0	14	10	6	0	1	2
SUM	1982	1739	823	80	14	23	2634	3121	2144	171	59	53	3016	1859	978	56	11	69	180	2444	1241	69	11	30	315	1212	748	14	7	30
SSR array with HNC	(C)35	(AC)61	(ACC)21	(ACAG)78	(AAGGT)19	(ACAGCG)16	(C)27	(AG)70	(AAG)40	(AGAT)152	(AAACC)27	(ACACTG)49	(C)52	(AG)18	(AAG)19	(ACAG)9	(AGATG)13	(AGCCAT)19	(A)15	(AG)16	(AGC)12	(AGCC)9	(AAGGC)7	(ACAGCG)6	(C)21	(AG)35	(AAG)21	(ACAG)7	(ACATC)17	(AAGCAG)16
	Py. arrhenomanes						Py. irregulare						Py. iwayamai						Py. ultimum						Sa. parasitica
number of copies/array	mono	di	tri	tetra	penta	hexa	mono	di	tri	tetra	penta	hexa	mono	di	tri	tetra	penta	hexa	mono	di	tri	tetra	penta	hexa	mono	di	tri	tetra	penta	hexa
5	na	2015	690	15	3	3	na	3927	1117	151	14	38	na	3325	733	34	2	31	na	3349	754	76	51	9	na	1330	1052	23	0	4
6	na	630	413	7	1	0	na	1184	725	60	8	26	na	943	329	14	0	24	na	971	482	39	10	12	na	188	786	19	0	1
7	na	320	151	2	0	1	na	553	275	38	2	0	na	376	88	5	1	3	na	529	173	22	1	5	na	52	264	10	0	1
8	na	253	58	0	0	0	na	381	93	16	0	0	na	156	25	5	0	0	na	258	55	25	1	1	na	28	107	10	0	1
9	na	218	3	0	0	0	na	224	55	2	0	0	na	99	4	0	0	0	na	166	21	28	1	1	na	5	42	16	1	2
10	325	190	1	0	0	0	250	142	39	0	0	0	370	59	9	0	0	0	370	102	14	5	0	3	27	3	15	10	0	0
11	125	143	0	0	0	0	109	133	4	0	0	0	117	32	1	0	0	0	205	88	7	1	0	1	17	3	4	6	0	1
12	58	25	0	0	0	0	29	113	0	0	0	0	38	9	1	0	0	0	97	43	3	2	0	0	5	2	4	9	0	0
13	25	0	0	0	0	0	9	91	0	0	0	0	16	16	0	0	0	0	37	35	1	0	0	0	4	1	3	15	0	0
14	12	0	0	0	0	0	3	154	0	0	0	0	5	4	0	0	0	0	27	24	3	0	0	0	4	1	0	10	0	0
15	8	0	0	0	0	0	2	77	0	0	0	0	4	10	0	0	0	0	18	9	2	0	1	1	4	0	0	4	2	0
16+	13	1	0	0	0	0	2	1	0	0	0	0	3	1	0	0	0	0	38	55	3	1	0	2	2	2	5	115	0	2
SUM	566	3795	1316	24	4	4	404	6980	2308	267	24	64	553	5030	1190	58	3	58	792	5629	1518	199	65	35	63	1615	2282	247	3	12
SSR array with HNC	(A)23	(AG)19	(AGC)10	(AAAG)7	(AACGC)6	(ACGATG)7	(A)20	(AC)16	(ACG)11	(ACTG)9	(AGCTC)7	(AGCAGG)6	(A)18	(AG)16	(AAG)12	(AGGC)8	(AAGCC)7	(AGCTCC)7	(A)23	(AC)52	(AAG)17	(ATCC)19	(AAATC)15	(ATCGCC)19	(A)42	(AG)31	(ACG)19	(AGAT)57	(ACCCT)15	(AACGAC)30
	Bl. graminis						Bl. graminis f. sp. tritici						Co. graminifolia						Co. higginsianum						Er. pisi
number of copies/array	mono	di	tri	tetra	penta	hexa	mono	di	tri	tetra	penta	hexa	mono	di	tri	tetra	penta	hexa	mono	di	tri	tetra	penta	hexa	mono	di	tri	tetra	penta	hexa
5	na	1692	360	142	103	22	na	2310	334	82	39	9	na	5235	1258	255	58	36	na	2854	1079	223	67	63	na	1291	290	129	27	11
6	na	422	347	94	50	9	na	597	204	31	20	8	na	1393	766	168	57	33	na	1164	1014	147	55	22	na	394	209	79	16	11
7	na	155	145	22	12	8	na	249	88	13	9	5	na	753	461	66	14	9	na	737	554	74	9	6	na	194	149	20	5	6
8	na	114	57	12	8	5	na	128	40	5	3	4	na	499	290	30	8	6	na	524	357	32	5	8	na	165	86	14	6	3
9	na	58	31	6	3	4	na	105	17	6	0	5	na	370	221	22	2	0	na	442	182	15	3	5	na	168	65	7	2	3
10	1435	48	29	7	2	4	1410	60	20	1	4	4	2235	274	136	12	2	3	1898	329	123	4	3	0	3142	132	31	1	0	2
11	772	30	17	3	1	2	565	60	9	2	1	1	1187	239	81	10	2	4	1109	253	56	3	0	1	1766	94	20	4	0	1
12	528	19	8	2	0	0	536	38	7	4	0	1	747	181	44	10	0	0	650	218	35	4	0	2	1089	66	9	1	0	1
13	424	13	4	6	0	1	257	22	8	1	0	2	601	155	26	4	0	2	483	164	18	2	1	3	811	60	11	2	1	3
14	335	10	4	2	1	0	176	18	5	1	3	0	424	125	18	2	0	0	361	105	18	5	0	0	517	37	5	1	0	2
15	280	4	5	2	0	2	109	6	5	2	2	1	370	84	10	0	0	0	268	103	12	2	0	1	531	24	4	0	0	1
16+	1882	24	64	32	43	21	278	27	41	18	30	22	2029	491	64	7	1	5	975	502	39	7	0	3	1424	93	37	7	6	11
SUM	5656	2589	1071	330	223	78	3331	3620	778	166	111	62	7593	9799	3375	586	144	98	5744	7395	3487	518	143	114	9280	2718	916	265	63	55
SSR array with HNC	(A)44	(AG)46	(AAT)112	(AAAT)150	(AAATC)107	(AATTAC)97	(A)29	(AT)27	(AAT)85	(AATC)56	(AAATC)47	(AAATAT)32	(A)43	(AG)70	(AAG)82	(ACAG)47	(AAAAG)17	(AACCCT)23	(C)69	(AG)61	(AAC)87	(ACGT)67	(ACCGT)13	(AAGACG)19	(A)45	(AT)44	(AAC)77	(AAAT)52	(AATTC)37	(AAAAAT)37
	Go. orontii						Pu. graminis f. sp. tritici						Pu. sorghi						Pu. striiformis						Pu. triticina
number of copies/array	mono	di	tri	tetra	penta	hexa	mono	di	tri	tetra	penta	hexa	mono	di	tri	tetra	penta	hexa	mono	di	tri	tetra	penta	hexa	mono	di	tri	tetra	penta	hexa
5	na	1938	432	214	67	11	na	3181	1561	169	102	30	na	3201	920	92	38	14	na	3951	1330	112	45	26	na	4484	974	173	59	35
6	na	562	280	130	40	14	na	1448	1392	110	59	32	na	1268	671	59	30	19	na	1535	931	62	23	21	na	1527	762	98	54	35
7	na	335	139	48	14	8	na	839	648	27	27	17	na	696	306	22	20	6	na	764	374	23	19	5	na	664	345	35	21	19
8	na	190	52	16	5	8	na	514	297	13	16	8	na	472	187	9	10	11	na	409	170	2	2	2	na	339	182	15	24	4
9	na	137	41	16	5	3	na	329	146	8	8	0	na	303	134	3	7	28	na	227	82	1	1	1	na	189	89	15	15	5
10	2766	73	20	6	4	5	8863	168	58	3	14	3	7684	188	43	1	7	19	6313	99	28	2	2	1	5342	128	50	11	5	5
11	1353	69	17	4	2	5	4174	96	30	2	5	1	3525	114	35	2	21	9	2734	48	24	1	1	1	3248	68	39	6	11	4
12	775	35	11	3	3	1	2539	62	26	0	4	1	2025	90	23	2	14	25	1489	34	22	1	2	4	2165	48	20	1	4	8
13	479	33	7	5	4	2	1950	32	13	0	4	1	1558	58	13	3	9	1	1161	26	7	1	0	2	1501	35	11	3	7	2
14	335	21	8	5	1	2	1390	24	3	1	4	0	1155	46	6	3	17	3	815	10	4	0	0	0	1065	18	12	4	7	5
15	215	12	5	2	2	0	958	20	5	0	7	0	903	34	6	2	3	0	513	10	4	1	3	1	749	19	6	3	1	1
16+	560	25	158	148	70	62	2836	53	18	13	57	7	3022	92	31	4	7	8	1927	43	9	3	15	5	1723	95	24	31	51	44
SUM	6483	3430	1170	597	217	121	22710	6766	4197	346	307	100	19872	6562	2375	202	183	143	14952	7156	2985	209	113	69	15793	7614	2514	395	259	167
SSR array with HNC	(A)60	(AT)32	(AAT)93	(AAAC)96	(AAAAC)94	(AAAAAT)60	(A)66	(AC)62	(AAC)19	(AAAG)78	(AAAAC)71	(AAAAAG)15	(A)81	(AG)35	(ACT)29	(ACAT)35	(AAAAG)40	(AACCCT)40	(A)336	(AG)34	(ACT)32	(AATG)22	(AAAAC)32	(AAAAAG)16	(A)94	(AC)232	(ACT)45	(AAAC)99	(AATAC)64	(AACCCT)56
HNC, the highest number of copies of particular SSR array [e.g. SSR locus with 152 copies of AGAT array was the longest detected tetra-nucleotide microsatellite in P. sojae genome]
na, not analysed
