## Supplementary material for "The genome of *Peronospora belbahrii* reveals high heterozygosity, a low number of canonical effectors and CT-rich promoters": All 19 supplementary files: Supplementary_Table_12_microsatellite_primers.xlsx

### Sheet: Supplementary File mk1
	Supplementary Table 12. Microsatellite primers for Peronospora belbahrii. Designations and possition in given scaffold, locus designation with repeat motifs are provided, as well as forward (F) and reverse (R) primer sequences (5′-3′ direction), primer melting temperature (Tm) and expected size of PCR product.
	Locus name	Primer name	Scaffold	Position in scafold	Gene ids	Position in gene	Primer sequence (5′-3′)	Tm	Product size (bp)	Repeat
	PB-001	PB-001-F	Scaffold_00002	33655	PBEL_00017	46	GACATGGCGACGGATTCATC	59.14	377	(AGA)^7
		PB-001-R		34031		422	TTTCTTGGACGTGGCATTGG	59.04
	PB-002	PB-002-F	Scaffold_00010	72750			CTACTGCTACAATGCCAGCG	59.07	226	(GA)^8
		PB-002-R		72975			TGCCCTTGATAAAGCGTTCG	58.92
	PB-003	PB-003-F	"	82700			TCAGGCAAAGAAGGAGCAGT	59.23	168	(CA)^8
		PB-003-R		82867			TCTTCGTCAACACTGGTCGA	58.97
	PB-004	PB-004-F	Scaffold_00128	73695			GCCATCTTGTAGCCGTTCAG	58.99	244	(CTT)^7
		PB-004-R		73938			ATCGACGCGTTTCACCTTTT	58.78
	PB-005	PB-005-F	Scaffold_00160	16215			AGGAAGTGAAGTAGGTGCGA	58.37	248	(CTT)^7
		PB-005-R		16462			TGATCCGCTATGTCTCACCC	58.96
	PB-006	PB-006-F	"	20736			GTTCTTTCACAGGCGACCAG	59.13	157	(AT)^8
		PB-006-R		20892			GTTGAAGCCACTCCCACTTG	59.05
	PB-007	PB-007-F	Scaffold_00282	126648			GAAGGACCATCGCATTGCC	57.89	162	(AT)^9
		PB-007-R		126809			GCCGATGTTAAAGTCGCCTT	50.00
	PB-008	PB-008-F	Scaffold_00454	44588			CGATACCAACGTCGCTGATT	58.44	194	(CA)^9
		PB-008-R		44781			AGGAAGATTCTGGCTCACTGT	58.74
	PB-009	PB-009-F	"	44927			AGACGCACAAGTTTCCGTTC	59.06	238	(CT)^8
		PB-009-R		45164			TCACTCTCTGTCTCGTCCAG	58.19
	PB-010	PB-010-F	Scaffold_00514	391623	PBEL_00678	363	AAAGTGGCTCGTCGTATCCT	58.82	153	(GAC)^7
		PB-010-R		391775	neg. strand	210	TCGAATTTGAGTGCTGACGC	59.21
	PB-011	PB-011-F	"	438992			CGAGCGAGATGAGTTTTGCA	58.93	441	(AT)^8
		PB-011-R		439429			TTTTGGTCTGAGTCGGGGAA	58.87
	PB-012	PB-012-F	"	469264			CCGGACTGTTTGATACGAGC	58.72	237	(ACC)^7
		PB-012-R		469442			GGTGCGTAGACAATGGCAAT	58.91
	PB-013	PB-013-F	Scaffold_00571	98683			CGGATAAAGAAGCAGAAGTCGT	58.49	162	(TCT)^7
		PB-013-R		98844			GCCAGAGGATAGCGAAAACA	57.98
	PB-014	PB-014-F	Scaffold_00591	32393			GGGCAGAATCGTCATGACAC	58.99	214	(TCT)^8
		PB-014-R		32606			TCGAGGAAGTAGAAGCAGCT	58.16
	PB-015	PB-015-F	"	394647			ATGCCTCATCTGACGACGAC	59.90	248	(ACG)^10
		PB-015-R		394894			AGACTTAGTTCCCACGTCGT	58.39
	PB-016	PB-016-F	Scaffold_00638	133938			TCATGGCTTCAATTGCTGCT	58.45	237	(CTT)^9
		PB-016-R		134174			TCAGTCGCACTTGTCGTAGT	59.05
	PB-017	PB-017-F	"	166482	PBEL_01042	296	CATTTCGTTGTGATTGTGGCA	57.99	240	(GAT)^10
		PB-017-R		166721		535	AGACTCCTCCATAGTTTTGCGA	59.17
	PB-018	PB-018-F	Scaffold_00722	3521			ACGACAGTTCTAGGAGCAGT	58.09	178	(GTA)^8
		PB-018-R		3698			AGCACGCAAATACAGAATCGA	58.38
	PB-019	PB-019-F	"	147931			AGCCCCTCCATGAATTGACT	58.70	225	(AGA)^9
		PB-019-R		148155			ACGTCACTGATACTACTGCGT	58.92
	PB-020	PB-020-F	Scaffold_00882	62347			CCTTGTGGCTTGATTCGAGG	58.91	202	(TG)^8
		PB-020-R		62548			ACAAGACACCACCATCACCA	59.16
	PB-021	PB-021-F	"	161059			GGCGTCCTTTCGATTACCAC	59.00	224	(TCT)^9
		PB-021-R		161282			CATAACTGCTGACCCAACGG	58.91
	PB-022	PB-022-F	"	236235	PBEL_01349	677	TGAGTTTACGCCTGCACAAC	59.06	389	(TCA)^9
		PB-022-R		236623		1065	TAGCGTCAATCCCAGCATGA	59.17
	PB-023	PB-023-F	"	254541			CGTCACTGTCCACGTTCTTC	58.87	246	(AT)^9
		PB-023-R		254786			TCAGTCAGCAAGCAACACAC	58.98
	PB-024	PB-024-F	"	562358			AAGCGCTCGTCTACTTTTCG	58.66	452	(TATG)^13
		PB-024-R		562809			CATGCGGAAGTTAAGCCACT	58.55
	PB-025	PB-025-F	Scaffold_00889	346003			TGCATTGGATGGGTTTGCTC	59.10	360	(GACA)^6
		PB-025-R		346362			CATGGAGATGGCAGTTGAGC	58.98
	PB-026	PB-026-F	Scaffold_00937	22148	PBEL_01601	1477	CAAAACGCCCAGTCTCAACA	58.98	264	(CAA)^8
		PB-026-R		22411		1740	CACCTGACGGCCATTGAAAA	59.04
	PB-027	PB-027-F	"	310059			GGCATTCATCCGCAAAATGG	58.43	203	(GT)^9
		PB-027-R		310261			CGTGCGGAGGTTTGATGATT	58.91
	PB-028	PB-028-F	Scaffold_00988	24185			TGTTAGAGATGCCACGTCGT	59.11	204	(ATG)^7
		PB-028-R		24388			AGGTTTCCAATAGACCCACCA	58.65
	PB-029	PB-029-F	Scaffold_01051	32730			TTACTAGCACGAACACCACG	57.95	150	(AG)^10
		PB-029-R		32879			AGCATTCAAAACCACGTAGCT	58.50
	PB-030	PB-030-F	"	163285			ACGAATGCTGCCATCCAATC	58.97	218	(TG)^8
		PB-030-R		163502			CACTTCTTCCCCAATCGCAG	58.91
	PB-031	PB-031-F	Scaffold_01075	163291			AGTACTGCCACGTCCTTTCA	58.95	204	(ATA)^8
		PB-031-R		163494			GCGAAGATTACGGTGATGGG	58.78
	PB-032	PB-032-F	"	188598			TGATCCATTTCAAGCTGCGA	57.89	211	(AGT)^7
		PB-032-R		188808			CACAATCAGTAGCAGCACCC	58.91
	PB-033	PB-033-F	"	188786			ATGGGGTGCTGCTACTGATT	59.08	226	(CTTC)^6
		PB-033-R		189011			TGCTTTCATCGATCGGTTCT	57.33
	PB-034	PB-034-F	Scaffold_01088	1043			GCAATGAGTGGTTGGAATGC	58.00	386	(TA)^8
		PB-034-R		1428			GGTTGGGTTGGTCAATGTCC	59.03
	PB-035	PB-035-F	Scaffold_01105	1851			GAGACCAGAGACTTGGGCTT	59.02	248	(TG)^8
		PB-035-R		2098			TCTCACTCACTCACTCACCC	58.38
	PB-036	PB-036-F	Scaffold_01158	74734	PBEL_01995	195	ACCACCACTTCCATCACCAT	58.92	206	(ATC)^8
		PB-036-R		74939		400	GCGCATACTGTTTCGACGTA	58.74
	PB-037	PB-037-F	Scaffold_01239	35893			GGCTACATCTCATCGGCCTT	59.61	292	(CATT)^6
		PB-037-R		36184			CCATTACAACAGGTGCGTGT	58.77
	PB-038	PB-038-F	Scaffold_01288	15425			GCAGCTACATTCCAACCACC	59.19	225	(AAG)^8
		PB-038-R		15649			GTACGCAACGACGACATACC	59.09
	PB-039	PB-039-F	"	29831			CAGTTAGACAGCGCCACTTG	59.21	393	(CTCA)^6
		PB-039-R		30223			AAGTCCATTGCGAGTTTGGC	59.40
	PB-040	PB-040-F	Scaffold_01392	79436			GTCCCTCGTTGGTAGATCGG	59.62	153	(TA)^8
		PB-040-R		79588			CGACGGAGGTGTGCTATGTA	59.26
	PB-041	PB-041-F	"	176407			CATCTTACTGCGGCCCAATC	59.05	209	(GTCA)^6
		PB-041-R		176615			ATTGCAGCACTTAGGAAGCG	58.91
	PB-042	PB-042-F	Scaffold_01542	327512			CGTCTCGTATCTCTTCCATCAG	57.86	365	(AT)^9
		PB-042-R		327877			TGAATCATCAGGACGTTGCG	58.64
	PB-043	PB-043-F	Scaffold_01582	4564			TTCGATCTCTGACCTCCGAC	58.62	166	(AT)^8
		PB-043-R		4729			GACGTTTTGTAAGCCAGCCT	58.76
	PB-044	PB-044-F	Scaffold_01702	194085			AGCTTACATGAGACGTGGGG	59.46	237	(TA)^8
		PB-044-R		194321			TGCTGGGAAATAGTGCAACA	57.72
	PB-045	PB-045-F	Scaffold_01723	59643			CCAATCAACTGCTCGACGTT	58.85	149	(CT)^9
		PB-045-R		59791			TACTGCCAGAGGAGACAGAG	57.86
	PB-046	PB-046-F	Scaffold_01731	28629			TTGCCTGTTTGAATACCGCC	59.11	207	(CT)^8
		PB-046-R		28835			AGGTTACTGCTTCGTCACGA	59.04
	PB-047	PB-047-F	Scaffold_01852	39936			GCGTCTCTCCGTACGAAGAA	59.55	227	(TC)^8
		PB-047-R		40162			CGATGTGTTGTATGGTGCGT	58.92
	PB-048	PB-048-F	Scaffold_01882	38571			AACATGGAACGCTCTGTCCT	59.31	291	(GAT)^8
		PB-048-R		38862			TAGTCGACCTGCTTCTCGTC	58.91
	PB-049	PB-049-F	"	170736			GTGTATGCCCAATGAGAGCG	59.06	286	(ATG)^9
		PB-049-R		171021			GCATGGAGTGTAAGCTGCTG	59.27
	PB-050	PB-050-F	Scaffold_01917	63986			CAAGTTGAGCCGGAGATTGG	58.91	244	(CTCAG)^6
		PB-050-R		64229			AGACATGAAAGGAATGCGCC	58.90
	PB-051	PB-051-F	Scaffold_01919	41831			TCCAAGAGACCACAGCAACT	58.87	229	(GA)^10
		PB-051-R		42059			GTGCCGACGTCCATTGTTTA	58.85
	PB-052	PB-052-F	"	167539			CAGAAGTGGGGTTTTCGTGC	59.69	278	(TGA)^7
		PB-052-R		167816			GCAGCTTCCATAATGCCCAC	59.61
	PB-053	PB-053-F	"	175027			TGTCCAATGTCCAATAGAGACG	57.88	202	(CA)^8
		PB-053-R		175228			AAAGCCAGTGATCGTGATGC	58.91
	PB-054	PB-054-F	Scaffold_02010	15592			AAGAGGAACGGACGAACAGT	58.96	230	(TA)^8
		PB-054-R		15821			TCAGTGTACGCAGGACAGTT	58.96
	PB-055	PB-055-F	"	66170			GTACGTGTCCACCCAAGAGA	59.04	219	(AT)^8
		PB-055-R		66388			TGCGCTTCTGATCACCAATG	58.91
	PB-056	PB-056-F	"	80437			CGGAAAGACTCGTATGCTGC	59.08	241	(TAC)^8
		PB-056-R		80677			TATTCGTCAGCCCTAACCGG	59.25
	PB-057	PB-057-F	Scaffold_02043	21674			GTCTGATCCAAAAGTCGGGC	58.91	229	(AT)^9
		PB-057-R		21902			AAAACAACGAGGTGCAAGCA	59.19
	PB-058	PB-058-F	"	28041			CAGGCTTTGGTCCGGATTTAG	58.98	289	(GAA)^7
		PB-058-R		28329			ACCTTGTCATCATCAGCCGT	59.38
	PB-059	PB-059-F	Scaffold_02068	11259	PBEL_03580	5270	CTAGTCTGTGCACGAATGGC	59.00	373	(ATC)^8
		PB-059-R		11593	neg. strand	4898	CGCAGAATGTCGAGTTGGAG	59.01
	PB-060	PB-060-F	Scaffold_02087	930			CCGGACACATTTAATTGCTGC	58.47	204	(GA)^9
		PB-060-R		1133			CGTCACCTCTCCCTCTTTCA	58.74
	PB-061	PB-061-F	Scaffold_02089	120680			AACGAGACGCCATAGACGAT	58.98	220	(AAG)^7
		PB-061-R		120899			GTACTCGCCTGTGTCATCCT	59.18
	PB-062	PB-062-F	"	229163			CCCCATCACTACCAAAACGC	59.19	185	(AG)^9
		PB-062-R		229347			TCGGCGATAAGAACGTACCT	58.62
	PB-063	PB-063-F	Scaffold_02102	18530	PBEL_03780	473	CGACGATGTTCTCCAAGCAG	59.29	379	(CAA)^8
		PB-063-R		18976		620	TCGTTCATCCAGCTTGAGGT	59.02
	PB-064	PB-064-F	Scaffold_02125	30968			TGGCTCAGAAACATTTGCCA	58.30	189	(AT)^8
		PB-064-R		31156			CCTCATGGTTCACGTCAAGG	58.56
	PB-065	PB-065-F	"	33768		,	CGGAGTCGCTTACAAATGCA	58.92	251	(CAA)^7
		PB-065-R		34018			GTCAAATTGGGTGCTCAGGG	59.11
	PB-066	PB-066-F	Scaffold_02162	39417			ACATTGGTATCCGAGCGTCT	58.89	189	(TA)^8
		PB-066-R		39605			ACAAGCAATTTTGAGCCATTCG	58.68
	PB-067	PB-067-F	Scaffold_02212	43175			ATTTCCTCGTCCCCAGTAGC	59.17	261	(TCT)^7
		PB-067-R		43435			GGCTCGAGTCTCTCACAGTT	59.11
	PB-068	PB-068-F	"	96132			AGCAAACACTTCCGCATACC	58.83	259	(AGA)^8
		PB-068-R		96390			CACCTGTGTCACGTCATGTC	58.86
	PB-069	PB-069-F	"	198460	PBEL_04305	367	CACTCTAAGACGTTGCGCTC	59.01	339	(GAA)^7
		PB-069-R		198798		705	CTTCTCCAAGGACTCAGCCA	59.02
	PB-070	PB-070-F	Scaffold_02239	145638			ACACCCACTGATTTCACCCA	59.15	280	(CAT)^8
		PB-070-R		145917			TGCATCGAGACTTGCGAATT	58.27
	PB-071	PB-071-F	Scaffold_02242	31691			TGTTACCCACGTCGTCATCA	59.04	285	(TCA)^7
		PB-071-R		31975			TACTCACGCTTATCTGCCGT	58.90
	PB-072	PB-072-F	Scaffold_02257	145040			AGAGACGTACACTATCAAGC	58.99	269	(AGA)^9
		PB-072-R		145308			GAATCTCGTGCACAATCGCT	59.00
	PB-073	PB-073-F	Scaffold_02257	313019			TGCAGAAGACACAGCGATTT	58.12	232	(GA)^8
		PB-073-R		313250			ACCTTCAGTCCTTGGTCGAC	59.32
	PB-074	PB-074-F	Scaffold_02285	32091			GACCACAGCACATTGTTCGT	59.06	176	(AT)^8
		PB-074-R		32266			ACGGTACTCTTGCCTTCAGT	58.66
	PB-075	PB-075-F	Scaffold_02327	37937			ATGTAGGGTTTTGTCGCAGC	58.83	202	(TGA)^7
		PB-075-R		38138			TGCCGACATTCTCTTGGCTA	59.10
	PB-076	PB-076-F	Scaffold_02332	256416			CCGTCGCAAATAAAGGAGCA	58.92	257	(CAA)^7
		PB-076-R		256672			TTTCCAGTGCGTTTGAGTCG	59.07
	PB-077	PB-077-F	Scaffold_02333	2771			CGAGGAATCTGGTAGGGTCC	58.96	232	(TA)^9
		PB-077-R		3002			TCAGGAAACAACGCTTTAACCA	58.72
	PB-078	PB-078-F	Scaffold_02346	73236			TAAGAACTCCACGCTCGACA	58.76	205	(TC)^9
		PB-078-R		73440			TCTTGCACTTGGGGTATGGA	58.63
	PB-079	PB-079-F	Scaffold_02384	15881			CAATTGGTCCATGATGATGAGGA	58.53	185	(AG)^8
		PB-079-R		16065			TGGTACACACTCTTCTCCCC	58.36
	PB-080	PB-080-F	Scaffold_02393	9673			TGCAATGGTTTCTGCTGCAA	59.25	220	(ACA)^7
		PB-080-R		9892			CGTCAGCGTCTTGTTGGTAC	59.22
	PB-081	PB-081-F	Scaffold_02408	266086			ACGGTCCCAGGCTTTACTAC	59.10	155	(TAA)^7
		PB-081-R		266240			AAGCACGCATCGACTTTTGT	59.06
	PB-082	PB-082-F	Scaffold_02440	6906			TCCAGTTCACGCCACAAATG	59.05	391	(CAAA)^6
		PB-082-R		7296			TAGCCAAACGTCGTACACCT	59.04
	PB-083	PB-083-F	Scaffold_02453	14035			ATTGACAGTGGAGCGAGTGA	59.03	293	(GTA)^7
		PB-083-R		14327			TCGCTGGACACCTTGTAACT	58.95
	PB-084	PB-084-F	Scaffold_02525	54262			TGCCTCTTCGTGCTCAAGTA	59.03	216	(AT)^8
		PB-084-R		54477			ATTCTGTTGTTGGGAACGCG	59.41
	PB-085	PB-085-F	Scaffold_02555	161986			GACTTCCTTGACAGCATCGC	59.28	179	(CT)^8
		PB-085-R		162164			AGTCGAGCGTCCACTATCTG	58.98
	PB-086	PB-086-F	Scaffold_02566	19213			CATGACAGTCCGATACCCTCA	58.97	247	(TG)^8
		PB-086-R		19459			TCACTCGTTCGCCACCTTAT	59.11
	PB-087	PB-087-F	Scaffold_02614	34773			ACGTACAGTCTCCCACATTGT	59.03	461	(ACAATA)^7
		PB-087-R		35233			ACCTGCATGTTTTCCATCACT	58.12
	PB-088	PB-088-F	"	79440			TCGGTCAGAACGTCGAATCA	59.12	174	(GA)^13
		PB-088-R		79613			CGCGCATGTAACCAATGAGA	58.99
	PB-089	PB-089-F	"	146807			AACCAGCACCAAACAAACCA	58.73	229	(CT)^8
		PB-089-R		147035			TGTCGGCAGTAACCAAGGAT	59.02
	PB-090	PB-090-F	Scaffold_02615	306980			TGAAGTAGTCGACCCAACTGT	58.69	366	(CTA)^7
		PB-090-R		307345			AGCAAACCGTCGCTTGTATG	59.20
	PB-091	PB-091-F	Scaffold_02615	425830			TACCAGCTCAGACGTCGATC	58.98	381	(GTT)^7
		PB-091-R		426210			CATTCTCAGGCAGCGCATAG	59.13
	PB-092	PB-092-F	Scaffold_02620	43180	PBEL_06815	692	GATGCAGCACCTAGAATGGC	59.05	366	(TCT)^8
		PB-092-R		45285	neg. strand	327	CGGTAGCAAGTCAAGTGTCG	58.94
	PB-093	PB-093-F	Scaffold_02622	37230			TCCGTCAAGAGGTTCGACAA	58.97	241	(TGTA)^6
		PB-093-R		37470			CGGCCAAAGTTGAAATGAGC	58.30
	PB-094	PB-094-F	"	60051			GTCTGAACCAACGCGTCATT	59.13	171	(TCAT)^6
		PB-094-R		60221			ACGGACACCACCTTTACCAT	58.94
	PB-095	PB-095-F	"	60232			TCACACGGACACCAGAGAAA	58.88	413	(GAT)^8
		PB-095-R		60644			GTTCCCAGGGCGTTTCAAAT	59.03
	PB-096	PB-096-F	Scaffold_02650	113974			CCATTAGCGACTCGGACTCT	58.97	442	(ATGT)^6
		PB-096-R		114415			GCGCTTGGTCAAATCTCGTA	58.64
	PB-097	PB-097-F	"	137559			GCGTATGATGCCGAACGTAT	58.58	325	(GTAT)^6
		PB-097-R		137883			AGCTCATCAGTATCCAGCCA	58.20
	PB-098	PB-098-F	Scaffold_02656	133152			GTCCAGTTGCTTGGAAGTCG	59.13	180	(AC)^8
		PB-098-R		133331			CTTGGAAATGACTGGCTGCC	59.47
	PB-099	PB-099-F	Scaffold_02707	36292			AGCAACAAGAAAGCAGCACA	58.89	207	(TC)^8
		PB-099-R		36498			ACAGATGGCAAAAGAAGCGT	58.39
	PB-100	PB-100-F	"	120169			GTCGGTCATGTTTGGCTTGA	58.77	248	(TCT)^8
		PB-100-R		120416			TGCAACTTTTCCAGAACGCA	58.90
	PB-101	PB-101-F	"	133390			TCTTCCGGCCACTGAGATTT	59.02	217	(AG)^8
		PB-101-R		133606			TCCACAGGATCAAAGGACCA	58.26
	PB-102	PB-102-F	"	267207			ATTAGCACCCTGATACGCCA	58.87	364	(TGA)^7
		PB-102-R		267570			TGCCACCACTTTGCAATCAA	58.88
	PB-103	PB-103-F	Scaffold_02723	47076	PBEL_07349	1049	CCAACCATCGCTTCATCCAC	59.27	403	(CGT)^8
		PB-103-R		47478	neg. strand	647	TGTCAGCTCAACTCCATCGA	58.74
	PB-104	PB-104-F	"	188320			TTCATCCACAGCTTTCACCT	57.04	378	(TCT)^7
		PB-104-R		188697			CAATTGGGCAACTTATACGCG	58.28
	PB-105	PB-105-F	"	438486			TGCATCGTTAGTGCGGTAGA	59.19	193	(AG)^11
		PB-105-R		438678			TGATCGGTTCCGTTCTGACT	58.75
	PB-106	PB-106-F	Scaffold_02724	223812			GCACGGGTCATTGCTAGTTT	58.83	238	(AT)^8
		PB-106-R		224049			GTCAGAAAACCACCGTCCAC	59.06
	PB-107	PB-107-F	"	237539			TGCCATTCTTGTGTCCATGC	59.11	214	(AG)^8
		PB-107-R		237752			AACGTCGTGTCCTTTGATGC	59.13
	PB-108	PB-108-F	Scaffold_02741	230526	PBEL_07662	1	ATGGAAGACGTTGAGCCTGT	59.02	351	(AAG)^8
		PB-108-R		230876		352	CGGCGACACTTAAAACTGCT	59.13
	PB-109	PB-109-F	Scaffold_02742	31864			GTTGATTCGTCCCAGGGTCT	59.39	230	(TC)^9
		PB-109-R		32093			AAAGACACAGCACAAAGGGC	59.25
	PB-110	PB-110-F	Scaffold_02750	85378			AGTTCATGTACTGTCGGCCA	59.03	230	(GT)^9
		PB-110-R		85607			AAGGAGGTCGGATCTAAGCG	58.97
	PB-111	PB-111-F	Scaffold_02754	77432			TGCGTTTACCACTTGAAGACA	58.09	186	(GA)^8
		PB-111-R		77617			ATCGTCTCTTCACCAACCGT	59.03
	PB-112	PB-112-F	Scaffold_02755	134240			ATGAGCGAATGATGGACACG	58.42	289	(AGA)^7
		PB-112-R		134528			TGCAATTACCGATGTGCCTG	58.91
	PB-113	PB-113-F	"	235876			TCTAGGCAAACGACCGATCT	58.53	461	(CTG)^7
		PB-113-R		236336			CCGCATAATCAGCCAAACGA	58.99
	PB-114	PB-114-F	"	279394			GGGTCTTAAGTATGGCAGGC	58.03	183	(AG)^9
		PB-114-R		279576			ACGAGACAAGATGGACAGCA	59.03
	PB-115	PB-115-F	Scaffold_02756	56099			AGTAAAGTCCGAGGTGTGCT	58.66	235	(TC)^8
		PB-115-R		56333			TCCGAAAGCATTGACACAGC	59.13
	PB-116	PB-116-F	Scaffold_02756	173794	PBEL_08166	498	CGTTACCATCAGAGCTTGGC	58.99	369	(TGT)^7
		PB-116-R		174275	neg. strand	130	ATTCAGTCCAGTGCCATGGA	59.01
	PB-117	PB-117-F	"	209127			CGGACCTCACGCTAGATCAT	59.04	460	(TTTG)^6
		PB-117-R		209586			TGGAGCTTTCGACATTTGGC	59.12
	PB-118	PB-118-F	"	215852			GTCGTTTCGGTCAGCATCTT	58.57	232	(TCT)^9
		PB-118-R		216083			AGCAGCAACGTTTGGAGAAG	59.05
	PB-119	PB-119-F	"	238603			CACTTGACGAATAGTGGGCG	59.00	231	(TC)^8
		PB-119-R		238833			CGCGACGTGTGGATTTGTAA	59.21
	PB-120	PB-120-F	Scaffold_02760	30850			GTTTACTCGCATGCACCCAA	59.12	304	(TCT)^7
		PB-120-R		31153			CAGCTACTGGACAATGTGCC	58.91
	PB-121	PB-121-F	Scaffold_02761	166913	PBEL_08264	294	TGAGAATGGATCGAGTGGCC	59.53	212	(GCT)^7
		PB-121-R		167206		505	GACTGGACGCAAAGCTATCG	59.08
	PB-122	PB-122-F	Scaffold_02765	14130			TAATCTCATCAGCCGCGTCT	58.97	228	(AT)^9
		PB-122-R		14357			GACGGTATAGTTGCCTCGGA	58.97
	PB-123	PB-123-F	Scaffold_02765	536102	PBEL_08416	471	TCCATAGGCAGCATCACCTT	58.78	455	(TTC)^7
		PB-123-R		536644	neg. strand	16	GAAAATGAGACCACGGCACA	58.77
	PB-124	PB-124-F	"	670894	PBEL_08457	30	GCTCCTCACGCTCTGAAATG	58.99	256	(TCT)^8
		PB-124-R		671149		346	CAGACGAAACACACTACGCA	58.52
	PB-125	PB-125-F	"	711672			CAGATCAGTCGTGTGCTTCG	59.01	218	(CT)^8
		PB-125-R		711889			GGGATGAGACGACCGTGTAT	58.97
	PB-126	PB-126-F	"	828624	PBEL_08496	243	TCCTCCGAACAAGCGATTCA	59.39	188	(TCT)^7
		PB-126-R		828811		430	TAATGCGAGTGGTTGAAGGC	58.55
	PB-127	PB-127-F	"	1079360			ACCACGTTCCAAGCATTGTC	59.05	283	(AAG)^8
		PB-127-R		1079642			CACGTCAGCTTCAAACCGAA	59.07
	PB-128	PB-128-F	"	1082492			CGATGATTCCTTCCCGCATG	59.13	243	(TAG)^7
		PB-128-R		1082734			GAGCCAATGATGCTCGGAAG	59.06
	PB-129	PB-129-F	"	1105374			GGCGTCCTATCAGCTTTGTC	58.71	171	(GA)^8
		PB-129-R		1105544			GTCAACCCACAAACCCTGAC	58.97
	PB-130	PB-130-F	"	1206535			GCACACACGTCGTATCATCC	59.08	198	(TA)^8
		PB-130-R		1206732			AACCTTCACTCTGCTCACGA	58.96
