## Supplementary material for "The genome of *Peronospora belbahrii* reveals high heterozygosity, a low number of canonical effectors and CT-rich promoters": All 19 supplementary files: Supplementary_Table_13_genomes_used_for_SSR_predictions.xlsx

### Sheet: Supplementary file mk5
Supplementary Table 13. Details on genome assemblies used for microsatellite analyses.
species	isolate	assembly size	link	file	reference
Peronospora belbahrii		35394047		Pero_genome_V1.fa	this study
Albugo candida		34452595	http://protists.ensembl.org/Albugo_candida/Info/Annotation/#assembly	Albugo_candida.ASM107853v1.31.dna.genome.fa	-
Albugo laibachii	Nc14	32766811	http://protists.ensembl.org/Albugo_laibachii/Info/Index	Albugo_laibachii.ENA1.30.dna.genome.fa	Kemen et al. 2011
Hyaloperonospora arabidopsidis		78897814	http://protists.ensembl.org/Hyaloperonospora_arabidopsidis/Info/Index	Hyaloperonospora_arabidopsidis.HyaAraEmoy2_2.0.30.dna.genome.fa	Baxter et al. 2010
Peronospora tabacina	J2	63115173	http://www.ncbi.nlm.nih.gov/bioproject/PRJNA285243/	Ptab_968-J2.fa	Derevnina et al. 2015
Plasmopara halstedii	-	75321785	http://www.ebi.ac.uk/ena/data/view/GCA_900000015.1	Phals_V2_unmasked_Nuclear_genome	Sharma et la. 2015
Phytophthora agathidicida	NZFS 3770	37238500	http://www.ncbi.nlm.nih.gov/assembly/GCA_001314445.1	GCA_001314445.1_NZFS3770v2_genomic.fna	Studholme et al. 2016
Phytophthora capsici	-	64000000	http://genome.jgi.doe.gov/Phyca11/Phyca11.download.ftp.html	Phyca11_unmasked_genomic_scaffolds	-
Phytophthora cinnamomi	MP94-48	53691444	http://www.ncbi.nlm.nih.gov/assembly/GCA_001314365.1	GCA_001314365.1_MP94-48v2_genomic	Studholme et al. 2016
Phytophthora fragariae	309.62	73680000	http://www.ncbi.nlm.nih.gov/genome/31914?genome_assembly_id=214967	GCA_000686205.3_ASM68620v3_genomic	Gao et al. 2015
Phytophthora infestans	-	228543505	http://protists.ensembl.org/Phytophthora_infestans/Info/Annotation/#assembly	Phytophthora_infestans.ASM14294v1.30.dna.genome.fa	Haas et al. 2009.
Phytophthora kernoviae	NZFS 3630	37413357	http://www.ncbi.nlm.nih.gov/assembly/GCA_000785725.1	GCA_000785725.1_P_kernoviae_3630_v1.0_genomic	Studholme et al. 2016
Phytophthora lateralis	MPF4	43172449	http://protists.ensembl.org/Phytophthora_lateralis/Info/Annotation/#assembly	Phytophthora_lateralis.GCA_000318465.1.31.dna.genome.fa	Quinn et al. 2013
Phytophthora multivora	NZFS 3378	40062232	http://www.ncbi.nlm.nih.gov/assembly/GCA_001314345.1	GCA_001314345.1_NZFS3378v2_genomic.fna	Studholme et al. 2016
Phytophthora pluvialis	LC9-1	53621061	http://www.ncbi.nlm.nih.gov/assembly/GCA_001314425.1	GCA_001314425.1_LC9-1v2_genomic.fna	Studholme et al. 2016
Phytophthora ramorum	-	66652401	http://protists.ensembl.org/Phytophthora_ramorum/Info/Index	Phytophthora_ramorum.ASM14973v1.30.dna.toplevel	Tyler et al. 2006.
Phytophthora sojae	-	86027303	http://protists.ensembl.org/Phytophthora_sojae/Info/Annotation/#assembly	Phytophthora_sojae.ASM14975v1.30.dna.genome.fa	Tyler et al. 2006.
Phytophthora taxon Totara	NZFS 3642	55580915	http://www.ncbi.nlm.nih.gov/assembly/GCA_001314375.1	GCA_001314375.1_NZFS3642v1_genomic.fna	Studholme et al. 2016
Phytopythium vexans	-	33582665	http://protists.ensembl.org/Pythium_vexans/Info/Index	GCA_000387545.2_pve_scaffolds_v1_genomic	Adhikari et al.2015
Pythium aphanidermatum	-	34264356	http://protists.ensembl.org/Pythium_aphanidermatum/Info/Index	GCA_000387445.2_pag1_scaffolds_v1_genomic.fna	Adhikari et al.2015
Pythium arrhenomanes	-	42804114	http://protists.ensembl.org/Pythium_arrhenomanes/Info/Index	GCA_000387505.2_par_scaffolds_v1_genomic.fna	Adhikari et al.2015
Pythium irregulare	-	42676619	http://protists.ensembl.org/Pythium_irregulare/Info/Index	GCA_000387425.2_pir_scaffolds_v1_genomic	Adhikari et al.2015
Pythium iwayamai	-	41664801	http://protists.ensembl.org/Pythium_iwayamai/Info/Index	GCA_000387465.2_piw_scaffolds_v1_genomic.fna	Adhikari et al.2015
Pythium ultimum	-	44913582	http://protists.ensembl.org/Pythium_ultimum/Info/Index	GCA_000143045.1_pug_genomic	Adhikari et al.2015
Saprolegnia parasitica	-	48100000	http://www.broadinstitute.or g/annotation/genome/Saprol egnia_parasitica/MultiDown loads.html	Saprolegnia_parasitica_cbs_223.65_2_contigs.fasta	-
Blumeria graminis	EF 1	87906467	http://fungi.ensembl.org/Blumeria_graminis/Info/Index	Blumeria_graminis.EF1.30.dna.genome.fa	-
Blumeria graminis f. sp. tritici	96224	82006883	http://fungi.ensembl.org/Blumeria_graminis_f_sp_tritici_96224/Info/Index	Blumeria_graminis_f_sp_tritici_96224.Bgt_454_newbler_assembly.31.dna.genome.fa	Wicker et al. 2013
Colleotrichum higginsianum	-	49084868	http://fungi.ensembl.org/Colletotrichum_higginsianum/Info/Index	Colletotrichum_higginsianum.GCA_000313795.2.31.dna.toplevel	O'Connell et al 2012
Colletotrichum_graminicola	-	51644307	http://fungi.ensembl.org/Colletotrichum_graminicola/Info/Index	Colletotrichum_graminicola.GCA_000149035.1.31.dna.toplevel	O'Connell et al 2012
Erysiphe pisi	-	42000000	http://www.mpipz.mpg.de/461526/Downloads	Ep_454LargeContigs_and_scaffolds_fasta	Spanu et al. 2010
Golovinomyces orontii	-	65000000	http://www.mpipz.mpg.de/461526/Downloads	golovinomyces_orontii_genomic_contigs_500	Spanu et al. 2010
Puccinia graminis f. sp. tritici	CRL 75-36-700-3	88724376	http://fungi.ensembl.org/Puccinia_graminis/Info/Index	Puccinia_graminis.ASM14992v1.30.dna.toplevel	-
Puccinia striiformis	PST-78	117391083	http://fungi.ensembl.org/Puccinia_striiformis_f_sp_tritici_pst_78/Info/Annotation/#assembly	Puccinia_striiformis_f_sp_tritici_pst_78.P_striiformis_V1.31.dna.toplevel	-
Puccinia triticina	1-1 BBBD Race 1	126640719	http://fungi.ensembl.org/Puccinia_triticina/Info/Index	Puccinia_triticina.ASM15152v1.31.dna.genome.fa	Xu et al. 2011
Puccinia sorghi	H11247	99534058	http://fungi.ensembl.org/Puccinia_sorghi/Info/Index	Puccinia_sorghi.ASM126337v1.31.dna.toplevel	-
